# Dual CRISPRi-Seq for genome-wide genetic interaction studies identifies key genes involved in the pneumococcal cell cycle

**DOI:** 10.1101/2024.08.14.607739

**Authors:** Julien Dénéréaz, Elise Eray, Bimal Jana, Vincent de Bakker, Horia Todor, Tim van Opijnen, Xue Liu, Jan-Willem Veening

## Abstract

A major goal in biology is to uncover the relationship between genotype and phenotype. However, identifying gene function is often hampered by genetic redundancy. For example, under standard laboratory conditions, three-quarters of the genes in the human pathogen *Streptococcus pneumoniae* are non-essential. A powerful approach to unravel genetic redundancy is by identifying gene-gene interactions. To uncover genetic interactions (GIs) in *S. pneumoniae* on a genome-wide scale, a generally applicable dual CRISPRi-Seq method and associated analysis pipeline was developed. Specifically, we created a library of 869 dual sgRNAs targeting high-confidence operons that encode essential and non-essential genes, covering over 70% of the genetic elements in the pneumococcal genome. Testing these 378,015 unique combinations, 4,026 significant GIs were identified, including 1,935 negative and 2,091 positive interactions. Besides known GIs, we found and confirmed previously unknown interactions involving genes responsible for fundamental cellular processes such as cell division, cell shape maintenance, and chromosome segregation. The presented methods and bioinformatic approaches can serve as a roadmap for genome-wide gene interaction studies in other organisms. Lastly, all interactions are available for exploration via the Pneumococcal Genetic Interaction Network (PneumoGIN) at https://veeninglab.shinyapps.io/PneumoGIN, which can serve as a starting point for new biological discoveries and translational research.
