## Supplementary material for "Dual CRISPRi-Seq for genome-wide genetic interaction studies identifies key genes involved in the pneumococcal cell cycle": Table S4

### Sheet: Sheet1
Designation	Reference	Identifiers	Species	Additional information
D39V	doi:10.1093/nar/gky725	VL1	S. pneumoniae	Serotype 2 and wildtype
DCI23	doi:10.15252/msb.20167449	VL1998	E. coli	D39V prs1::F6-lacI-Gm (GmR) bgaA::Plac-dCas9-Tc (TcR)
VL2118	This paper	VL2118	E. coli Stbl3	pPEPZ-P3-mNeonG-P3-mcherry (SpcR)
VL236	Veening lab collection	VL236	S. pneumoniae	D39V prs1::lacI-Gm (GmR)
VL333	Veening lab collection	VL333	S. pneumoniae	D39V prs1::lacI-tetR-Gm (GmR)
VL2900	Veening lab collection	VL2900	S. pneumoniae	DCI23 smc::trmp (TmpR)
VL4146	Veening lab collection	VL4146	S. pneumoniae	D39V cps::chl
VL997	Veening lab collection	VL997	S. pneumoniae	D39V prs1::F6-lacI-Gm (GmR) bgaA::Plac-dCas9-Tc CIL::P3-luc (KanR)
VL3995	doi: 10.1038/s41596-021-00639-6	VL3995	E. coli Stbl3	pPEPZ-P3-mcherry (SpcR)
VL4054	This paper	VL4054	S. pneumoniae	DCI23 ZIP::P3-sgRNA1-869_P3-sgRNA1-869 (SpcR)
VL4928	This paper	VL4928	S. pneumoniae	DCI23 ZIP::P3-sgRNA1-19_P3-sgRNA1-1499 (SpcR)
VL6728	This paper	VL6728	S. pneumoniae	DCI23 ZIP::P3-sgRNA845_P3-sgRNA845 (SpcR)
VL6729	This paper	VL6729	S. pneumoniae	DCI23 ZIP::P3-sgRNA431_P3-sgRNA845 (SpcR)
VL6730	This paper	VL6730	S. pneumoniae	DCI23 ZIP::P3-sgRNA845_P3-sgRNA431 (SpcR)
VL6731	This paper	VL6731	S. pneumoniae	VL997 ZIP::P3-sgRNAluc_P3-sgRNA845 (SpcR)
VL6732	This paper	VL6732	S. pneumoniae	VL997 ZIP::P3-sgRNA845_P3-sgRNAluc (SpcR)
VL6733	This paper	VL6733	S. pneumoniae	DCI23 ZIP::P3-mNeonG_P3-sgRNA43 (SpcR)
VL6734	This paper	VL6734	S. pneumoniae	DCI23 ZIP::P3-mNeonG_P3-sgRNA130 (SpcR)
VL6735	This paper	VL6735	S. pneumoniae	DCI23 ZIP::P3-mNeonG_P3-sgRNA147 (SpcR)
VL6736	This paper	VL6736	S. pneumoniae	DCI23 ZIP::P3-mNeonG_P3-sgRNA184 (SpcR)
VL6737	This paper	VL6737	S. pneumoniae	DCI23 ZIP::P3-mNeonG_P3-sgRNA315 (SpcR)
VL6738	This paper	VL6738	S. pneumoniae	DCI23 ZIP::P3-mNeonG_P3-sgRNA348 (SpcR)
VL6739	This paper	VL6739	S. pneumoniae	DCI23 ZIP::P3-mNeonG_P3-sgRNA355 (SpcR)
VL6740	This paper	VL6740	S. pneumoniae	DCI23 ZIP::P3-mNeonG_P3-sgRNA500 (SpcR)
VL6741	This paper	VL6741	S. pneumoniae	DCI23 ZIP::P3-mNeonG_P3-sgRNA542 (SpcR)
VL6742	This paper	VL6742	S. pneumoniae	DCI23 ZIP::P3-mNeonG_P3-sgRNA582 (SpcR)
VL6743	This paper	VL6743	S. pneumoniae	DCI23 ZIP::P3-mNeonG_P3-sgRNA624 (SpcR)
VL6744	This paper	VL6744	S. pneumoniae	DCI23 ZIP::P3-mNeonG_P3-sgRNA628 (SpcR)
VL6745	This paper	VL6745	S. pneumoniae	DCI23 ZIP::P3-mNeonG_P3-sgRNA768 (SpcR)
VL6746	This paper	VL6746	S. pneumoniae	DCI23 ZIP::P3-mNeonG_P3-sgRNA794 (SpcR)
VL6747	This paper	VL6747	S. pneumoniae	DCI23 ZIP::P3-mNeonG_P3-sgRNA839 (SpcR)
VL6748	This paper	VL6748	S. pneumoniae	DCI23 ZIP::P3-sgRNA81_P3-mCherry (SpcR)
VL6749	This paper	VL6749	S. pneumoniae	DCI23 ZIP::P3-sgRNA131_P3-mCherry (SpcR)
VL6750	This paper	VL6750	S. pneumoniae	DCI23 ZIP::P3-sgRNA467_P3-mCherry (SpcR)
VL6751	This paper	VL6751	S. pneumoniae	DCI23 ZIP::P3-sgRNA500_P3-mCherry (SpcR)
VL6752	This paper	VL6752	S. pneumoniae	DCI23 ZIP::P3-sgRNA568_P3-mCherry (SpcR)
VL6753	This paper	VL6753	S. pneumoniae	DCI23 ZIP::P3-sgRNA581_P3-mCherry (SpcR)
VL6754	This paper	VL6754	S. pneumoniae	DCI23 ZIP::P3-sgRNA593_P3-mCherry (SpcR)
VL6755	This paper	VL6755	S. pneumoniae	DCI23 ZIP::P3-sgRNA628_P3-mCherry (SpcR)
VL6756	This paper	VL6756	S. pneumoniae	DCI23 ZIP::P3-sgRNA674_P3-mCherry (SpcR)
VL6757	This paper	VL6757	S. pneumoniae	DCI23 ZIP::P3-sgRNA754_P3-mCherry (SpcR)
VL6758	This paper	VL6758	S. pneumoniae	DCI23 ZIP::P3-sgRNA758_P3-mCherry (SpcR)
VL6759	This paper	VL6759	S. pneumoniae	DCI23 ZIP::P3-sgRNA768_P3-mCherry (SpcR)
VL6760	This paper	VL6760	S. pneumoniae	DCI23 ZIP::P3-sgRNA785_P3-mCherry (SpcR)
VL6761	This paper	VL6761	S. pneumoniae	DCI23 ZIP::P3-sgRNA788_P3-mCherry (SpcR)
VL6762	This paper	VL6762	S. pneumoniae	DCI23 ZIP::P3-sgRNA789_P3-mCherry (SpcR)
VL6763	This paper	VL6763	S. pneumoniae	DCI23 ZIP::P3-sgRNA823_P3-mCherry (SpcR)
VL6764	This paper	VL6764	S. pneumoniae	DCI23 ZIP::P3-sgRNA825_P3-mCherry (SpcR)
VL6765	This paper	VL6765	S. pneumoniae	DCI23 ZIP::P3-sgRNA832_P3-mCherry (SpcR)
VL6766	This paper	VL6766	S. pneumoniae	DCI23 ZIP::P3-sgRNA833_P3-mCherry (SpcR)
VL6767	This paper	VL6767	S. pneumoniae	DCI23 ZIP::P3-sgRNA842_P3-mCherry (SpcR)
VL6768	This paper	VL6768	S. pneumoniae	DCI23 ZIP::P3-sgRNA851_P3-mCherry (SpcR)
VL6769	This paper	VL6769	S. pneumoniae	DCI23 ZIP::P3-sgRNA81_P3-sgRNA43 (SpcR)
VL6770	This paper	VL6770	S. pneumoniae	DCI23 ZIP::P3-sgRNA131_P3-sgRNA184 (SpcR)
VL6771	This paper	VL6771	S. pneumoniae	DCI23 ZIP::P3-sgRNA467_P3-sgRNA794 (SpcR)
VL6772	This paper	VL6772	S. pneumoniae	DCI23 ZIP::P3-sgRNA500_P3-sgRNA184 (SpcR)
VL6773	This paper	VL6773	S. pneumoniae	DCI23 ZIP::P3-sgRNA568_P3-sgRNA500 (SpcR)
VL6774	This paper	VL6774	S. pneumoniae	DCI23 ZIP::P3-sgRNA581_P3-sgRNA582 (SpcR)
VL6775	This paper	VL6775	S. pneumoniae	DCI23 ZIP::P3-sgRNA593_P3-sgRNA315 (SpcR)
VL6776	This paper	VL6776	S. pneumoniae	DCI23 ZIP::P3-sgRNA628_P3-sgRNA147 (SpcR)
VL6777	This paper	VL6777	S. pneumoniae	DCI23 ZIP::P3-sgRNA628_P3-sgRNA500 (SpcR)
VL6778	This paper	VL6778	S. pneumoniae	DCI23 ZIP::P3-sgRNA674_P3-sgRNA130 (SpcR)
VL6779	This paper	VL6779	S. pneumoniae	DCI23 ZIP::P3-sgRNA754_P3-sgRNA147 (SpcR)
VL6780	This paper	VL6780	S. pneumoniae	DCI23 ZIP::P3-sgRNA758_P3-sgRNA628 (SpcR)
VL6781	This paper	VL6781	S. pneumoniae	DCI23 ZIP::P3-sgRNA768_P3-sgRNA542 (SpcR)
VL6782	This paper	VL6782	S. pneumoniae	DCI23 ZIP::P3-sgRNA785_P3-sgRNA500 (SpcR)
VL6783	This paper	VL6783	S. pneumoniae	DCI23 ZIP::P3-sgRNA788_P3-sgRNA500 (SpcR)
VL6784	This paper	VL6784	S. pneumoniae	DCI23 ZIP::P3-sgRNA788_P3-sgRNA839 (SpcR)
VL6785	This paper	VL6785	S. pneumoniae	DCI23 ZIP::P3-sgRNA789_P3-sgRNA624 (SpcR)
VL6786	This paper	VL6786	S. pneumoniae	DCI23 ZIP::P3-sgRNA823_P3-sgRNA348 (SpcR)
VL6787	This paper	VL6787	S. pneumoniae	DCI23 ZIP::P3-sgRNA825_P3-sgRNA624 (SpcR)
VL6788	This paper	VL6788	S. pneumoniae	DCI23 ZIP::P3-sgRNA832_P3-sgRNA355 (SpcR)
VL6789	This paper	VL6789	S. pneumoniae	DCI23 ZIP::P3-sgRNA833_P3-sgRNA355 (SpcR)
VL6790	This paper	VL6790	S. pneumoniae	DCI23 ZIP::P3-sgRNA842_P3-sgRNA624 (SpcR)
VL6791	This paper	VL6791	S. pneumoniae	DCI23 ZIP::P3-sgRNA851_P3-sgRNA184 (SpcR)
VL6792	This paper	VL6792	S. pneumoniae	DCI23 smc::trmp (TmpR) ZIP::P3-sgRNA335
VL6793	This paper	VL6793	S. pneumoniae	DCI23 smc::trmp (TmpR) ZIP::P3-sgRNA355
VL6794	This paper	VL6794	S. pneumoniae	DCI23 smc::trmp (TmpR) ZIP::P3-sgRNA792
VL6795	This paper	VL6795	S. pneumoniae	DCI23 smc::trmp (TmpR) ZIP::P3-sgRNA794
VL6796	This paper	VL6796	S. pneumoniae	DCI23 smc::trmp (TmpR) ZIP::P3-sgRNA294
VL4068	This paper	VL4068	S. pneumoniae	D39V, prs1::tetR-lacI (GmR) ZIP::Plac-divIB (SpcR) divIB::ery bgaA::Ptet(PT4)-mltG_greA (TcR) mltG_greA::KanR (KanR)
VL4072	This paper	VL4072	S. pneumoniae	D39V prs1::tetR-lacI (GmR) ZIP::Plac-smc (SpcR) smc::trmp (TmpR) bgaA::Ptet(PT4)-cozE (TcR) cozE::EryR (EryR)
VL2477	This paper	VL2477	S. pneumoniae	D39V Prs1::LacI (GmR) ZIP::Plac-rodA (SpcR) rodA::ery (EryR)
VL3924	Veening lab collection	VL3924	S. pneumoniae	D39V prs1::lacI (GmR) CEP::Plac-pbp2B (SpcR) pbp2B::ery (EryR)
VL6797	This paper	VL6797	S. pneumoniae	VL2477 cps::chl (ChlR)
VL6798	This paper	VL6798	S. pneumoniae	VL3924 cps::chl (ChlR)
VL6799	This paper	VL6799	S. pneumoniae	VL2477 cpsR::kan (KanR)
VL6800	This paper	VL6800	S. pneumoniae	VL3924 cpsR::kan (KanR)
