## Supplementary material for "Dual CRISPRi-Seq for genome-wide genetic interaction studies identifies key genes involved in the pneumococcal cell cycle": Table S5

### Sheet: Sheet1
Designation	Reference	Sequence
OVL866	This paper	GTCGGCAGCGTCAGATGTGTATA
OVL867	This paper	CAAGCAGAAGACGGCATACGAG
OVL2195	This paper	GCGTCACGTCTCAATGCgatttatcataaggaaagtaaatg
OVL2196	This paper	GCGTCACGTCTCATCCGctagcgacgcgatgaacgct
OVL2181	This paper	GCGTCACGTCTCAGCATTATTTTTCCTCCTTATTTAT
OVL2182	This paper	GCGTCACGTCTCACGGATCCCTCCAGTAACTCGAGAA
OVL2344	This paper	CGGTTGGACACGTTACCCTC
OVL2345	This paper	GGTAGTCCGTCTCCGTTATACTTTCCTTATGATAAATC
OVL2346	This paper	GGTAGTCCGTCTCCATAAGTTTACCTTTTCTCTTATAG
OVL2347	This paper	GAACAATAAAACAAGTAAAC
OVL4823	This paper	GGTAGTCCGTCTCGATGAACAAAAATATAAAATATTC
OVL1783	This paper	CATCCCTGGTCTCCTTATTTCCTCCCGTTAAATAATAGA
OVL5024	This paper	GCGTCACGTCTCAGATCcaacaaggaggaaaaacttttgag
OVL5025	This paper	GCGTCACGTCTCATAGTttaggctgttttttcaaccttc
OVL2077	This paper	ATTCCTTCTTAACGCCCCAAGTTC
OVL5018	This paper	GCGTCACGTCTCAGATCTTTTGAATTCGCGGCCGC
OVL5019	This paper	GCGTCACGTCTCAACTAGTCAAGGTCGGCAATTC
OVL1369	This paper	GTCTTCTTTTTTACCTTTAGTAACTACTAATCCTGCAC
OVL5336	This paper	cttgacaagcaatgttc
OVL5337	This paper	GCGTCACGTCTCACCATaagtttttcctccttgttg
OVL5338	This paper	GCGTCACGTCTCATTAGaaacagaaaaaggagtgg
OVL5339	This paper	attcctaattttggggctacg
OVL3981	This paper	GCGTCACGTCTCAATGGCTAAAATGAGAATATCACCGG
OVL3982	This paper	GCGTCACGTCTCACTAAAACAATTCATCCAGTAAAATATAATATTTTATTTTCTCC
OVL4793	This paper	GCGTCACGTCTCAAAATtgagaaagggctggattcatgtat
OVL4794	This paper	GCGTCACGTCTCATCCGtcatccttcaatactttcta
OVL2509	This paper	gcttcctgctaaaggtcatc
OVL2510	This paper	cgattggatttgataaactg
OVL5036	This paper	GCGTCACGTCTCAGATCgagggaggtaactcatgtttcg
OVL5037	This paper	GCGTCACGTCTCATAGTttacttagctaattctc
OVL2191	This paper	AGTCGGATCCgaaagtataaggttagtacat
OVL2192	This paper	AGTCCTCGAGcatgattttctccttatttaatttg
OVL2348	This paper	CGATATACAATCTATTATCG
OVL2349	This paper	CATCCCTGGTCTCCGTTAATGTACTAACCTTATACTTTC
OVL2350	This paper	CATCCCTGGTCTCCATAAGGAGAAAATCATGGTAAAAG
OVL2351	This paper	CTTCCAATAGGTCAGAAACTC
OVL4609	This paper	attatctgataaatcccagtcttcgc
OVL4611	This paper	ctccctcgtattgtctcaatct
OVL9610	This paper	GTCAGTCACCTGCAGTCtggccatttcttaccatgttc
OVL9611	This paper	GTCAGTCACCTGCAGTCCCATagaaaattttaccataaaagcg
OVL9612	This paper	GTCAGTCACCTGCAGTCTTAGgaagaaagcctgagcctaatcgc
OVL9613	This paper	GTCAGTCACCTGCAGTCgtcactggcataggtcttgccg
OVL9608	This paper	GTCAGTCACCTGCAGTCATGGCTAAAATGAGAATATCACCGG
OVL9609	This paper	GTCAGTCACCTGCAGTCCTAAAACAATTCATCCAGTAAAATATAATATTTTATTTTCTCC
